# Recording of DNA binding events during gut commensalism reveals the action of a repurposed *Candida albicans* regulatory network

**DOI:** 10.1101/2020.06.24.169920

**Authors:** Jessica N. Witchley, Cedric A. Brimacombe, Nina V. Abon, Suzanne M. Noble

**Affiliations:** Department of Microbiology and Immunology, University of California San Francisco, CA 94143; Department of Medicine, Division of Infectious Diseases, University of California San Francisco, CA 94143

## Abstract

*Candida albicans* is a central fungal component of the human gut microbiota and an opportunistic pathogen. Two *C. albicans* transcription factors, Wor1 and Efg1, control its ability to colonize the mammalian gut. They are also master regulators of an epigenetic switch required for mating. Here, we show that six additional mating regulators influence gut commensalism. Using an adapted Calling Card-Seq protocol to record *Candida* transcription factor DNA binding events in the host, we validated these relationships during murine gut colonization. Finally, by comparing the in-host transcriptomes of regulatory mutants with enhanced vs. diminished commensal fitness, we identified a set of candidate commensalism effectors. These include Cht2, a GPI-linked chitinase whose gene is bound by Wor1, Czf1, and Efg1 *in vivo* and that we show to promote commensalism. We conclude that the network required for a *C. albicans* sexual switch is biochemically active in the host digestive tract, where it is repurposed to direct commensalism.
