## Supplementary material for "Recording of DNA binding events during gut commensalism reveals the action of a repurposed *Candida albicans* regulatory network": Table S4

### Sheet: Sheet1
Strain	Nickname	Full genotype	Parent	Reference
ySN152	Wild type auxotroph	leu2Δ/leu2Δ, ura3Δ/URA3, his1Δ/his1Δ, arg4Δ/arg4Δ, iro1Δ/IRO1, MTLa/α	RM1000 #2	Noble et al. Euk Cell 2005
ySN235	Wild type HIS+	leu2Δleu2::C.d.HIS1Δ, ura3Δ/URA3, his1Δ/his1Δ, arg4Δ/arg4Δ, iro1Δ/IRO1, MTLa/α		this study?
ySN250	Wild type HIS+LEU+	leu2Δ::C.m.LEU2/leu2::C.d.HIS1Δ, ura3Δ/URA3, his1Δ/his1Δ, arg4Δ/arg4Δ, iro1Δ/IRO1, MTLa/α	ySN152	Noble et al. Euk Cell 2005
ySN425	Wild type prototroph	leu2Δ::C.m.LEU2/leu2::C.d.HIS1Δ, ura3Δ/URA3, his1Δ/his1Δ, arg4Δ/arg4Δ::C.d.ARG4, iro1Δ/IRO1, MTLa/α	ySN152	Noble et al. Euk Cell 2005
ySN1011	efg1Δ/Δ	efg1Δ::ST8-C.m.LEU2/efg1Δ::ST8-C.d.HIS1, leu2Δ/leu2Δ, ura3Δ/URA3, his1Δ/his1Δ, arg4Δ/arg4Δ, iro1Δ/IRO1, MTLa/α	ySN152	Homann et al. PLoS Genet. 2009
ySN1338	efg1Δ/Δ prototroph	efg1Δ::ST8-C.m.LEU2/efg1Δ::ST8-C.d.HIS1, leu2Δ/leu2Δ, ura3Δ/URA3, his1Δ/his1Δ, arg4Δ/arg4::ST61-C.d.ARG4Δ, iro1Δ/IRO1, MTLa/α	ySN1011	this study
ySN1351	wor1Δ/Δ	wor1Δ::ST63-C.m.LEU2/wor1Δ::ST15-C.d.HIS1, leu2Δ/leu2Δ, ura3Δ/URA3, his1Δ/his1Δ, arg4Δ/arg4Δ, iro1Δ/IRO1, MTLa/α	ySN152	this study
ySN1352	wor1Δ/Δ	wor1Δ::ST63-C.m.LEU2/wor1Δ::ST15-C.d.HIS1, leu2Δ/leu2Δ, ura3Δ/URA3, his1Δ/his1Δ, arg4Δ/arg4Δ, iro1Δ/IRO1, MTLa/α	ySN152	this study
ySN1142	wor2Δ/Δ	wor2Δ::ST27-C.m.LEU2/wor2Δ::ST27-C.d.HIS1, leu2Δ/leu2Δ, ura3Δ/URA3, his1Δ/his1Δ, arg4Δ/arg4Δ, iro1Δ/IRO1, MTLa/α	ySN152	Homann et al. PLoS Genet. 2009
ySN1143	wor2Δ/Δ	wor2Δ::ST27-C.m.LEU2/wor2Δ::ST27-C.d.HIS1, leu2Δ/leu2Δ, ura3Δ/URA3, his1Δ/his1Δ, arg4Δ/arg4Δ, iro1Δ/IRO1, MTLa/α	ySN152	Homann et al. PLoS Genet. 2009
ySN1111	wor3Δ/Δ	wor3Δ::C.m.LEU2/wor3Δ::C.d.HIS1, leu2Δ/leu2Δ, ura3Δ/URA3, his1Δ/his1Δ, arg4Δ/arg4Δ, iro1Δ/IRO1, MTLa/α	ySN152	this study
ySN1433	wor3Δ/Δ	wor3Δ::C.m.LEU2/wor3Δ::ST35-C.d.HIS1, leu2Δ/leu2Δ, ura3Δ/URA3, his1Δ/his1Δ, arg4Δ/arg4Δ, iro1Δ/IRO1, MTLa/α	ySN152	this study
ySN1493	wor4Δ/Δ	wor4Δ::ST67-C.m.LEU2/wor4Δ::ST5-C.d.HIS1, leu2Δ/leu2Δ, ura3Δ/URA3, his1Δ/his1Δ, arg4Δ/arg4Δ, iro1Δ/IRO1, MTLa/α	ySN152	this study
ySN1494	wor4Δ/Δ	wor4Δ::ST67-C.m.LEU2/wor4Δ::ST6-C.d.HIS1, leu2Δ/leu2Δ, ura3Δ/URA3, his1Δ/his1Δ, arg4Δ/arg4Δ, iro1Δ/IRO1, MTLa/α	ySN152	this study
ySN1144	czf1Δ/Δ	czf1Δ::ST42-C.m.LEU2/czf1Δ::ST42-C.d.HIS1, leu2Δ/leu2Δ, ura3Δ/URA3, his1Δ/his1Δ, arg4Δ/arg4Δ, iro1Δ/IRO1, MTLa/α	ySN152	Homann et al. PLoS Genet. 2009
ySN1145	czf1Δ/Δ	czf1Δ::ST42-C.m.LEU2/czf1Δ::ST42-C.d.HIS1, leu2Δ/leu2Δ, ura3Δ/URA3, his1Δ/his1Δ, arg4Δ/arg4Δ, iro1Δ/IRO1, MTLa/α	ySN152	Homann et al. PLoS Genet. 2009
ySN1187	ahr1Δ/Δ	ahr1Δ::ST42-C.m.LEU2/ahr1Δ::ST42-C.d.HIS1, leu2Δ/leu2Δ, ura3Δ/URA3, his1Δ/his1Δ, arg4Δ/arg4Δ, iro1Δ/IRO1, MTLa/α	ySN152	Homann et al. PLoS Genet. 2009
ySN1188	ahr1Δ/Δ	ahr1Δ::ST45-C.m.LEU2/ahr1Δ::ST45-C.d.HIS1, leu2Δ/leu2Δ, ura3Δ/URA3, his1Δ/his1Δ, arg4Δ/arg4Δ, iro1Δ/IRO1, MTLa/α	ySN152	Homann et al. PLoS Genet. 2009
ySN1488	ssn6Δ/Δ	ssn6Δ::C.m.LEU2/ssn6Δ::ST18-C.d.HIS1, leu2Δ/leu2Δ, ura3Δ/URA3, his1Δ/his1Δ, arg4Δ/arg4Δ, iro1Δ/IRO1, MTLa/α	ySN152	this study
ySN928	WOR1OE	SAT1-PTDH3-WOR1/wor1Δ::C.d.ARG4, leu2Δ::C.m.LEU2/leu2::C.d.HIS1Δ, ura3Δ/URA3, his1Δ/his1Δ, arg4Δ/arg4Δ, iro1Δ/IRO1, MTLa/α	ySN250	Pande et al 2013
ySN1448	WOR1OE	SAT1-PTDH3-WOR1/wor1Δ::C.d.HIS1, leu2Δ/leu2Δ, ura3Δ/URA3, his1Δ/his1Δ, arg4Δ/arg4Δ, iro1Δ/IRO1, MTLa/α	ySN152	this study
ySN1507	WOR1OE	FRT-FLP-SAT1-FRT-PTDH3-WOR1/wor1Δ::C.d.HIS1, leu2Δ/leu2Δ, ura3Δ/URA3, his1Δ/his1Δ, arg4Δ/arg4Δ, iro1Δ/IRO1, MTLa/α	ySN152	this study
ySN1045	GUT	SAT1-PTDH3-WOR1/wor1Δ::C.d.ARG4, leu2Δ::C.m.LEU2/leu2::C.d.HIS1Δ, ura3Δ/URA3, his1Δ/his1Δ, arg4Δ/arg4Δ, iro1Δ/IRO1, MTLa/α (mouse passage)	ySN928	Pande et al 2013
ySN1465	GUT	SAT1-PTDH3-WOR1/wor1Δ::C.d.HIS1, leu2Δ/leu2Δ, ura3Δ/URA3, his1Δ/his1Δ, arg4Δ/arg4Δ, iro1Δ/IRO1, MTLa/α (mouse passage)	ySN1448	this study
ySN1251	WOR2OE	FRT-FLP-SAT1-FRT-PTDH3-WOR2/wor2Δ::C.d.ARG4, leu2Δ::C.m.LEU2/leu2::C.d.HIS1Δ, ura3Δ/URA3, his1Δ/his1Δ, arg4Δ/arg4Δ, iro1Δ/IRO1, MTLa/α	ySN250	this study
ySN1245	WOR3OE	FRT-FLP-SAT1-FRT-PTDH3-WOR3/wor3Δ::C.d.ARG4, leu2Δ::C.m.LEU2/leu2::C.d.HIS1Δ, ura3Δ/URA3, his1Δ/his1Δ, arg4Δ/arg4Δ, iro1Δ/IRO1, MTLa/α	ySN250	this study
ySN1533	WOR4OE	FRT-FLP-SAT1-FRT-PTDH3-WOR4/wor4Δ::C.d.ARG4, leu2Δ::C.m.LEU2/leu2::C.d.HIS1Δ, ura3Δ/URA3, his1Δ/his1Δ, arg4Δ/arg4Δ, iro1Δ/IRO1, MTLa/α	ySN250	this study
ySN1447	CZF1OE	FRT-FLP-SAT1-FRT-PTDH3-CZF1/czf1Δ::C.d.ARG4, leu2Δ::C.m.LEU2/leu2::C.d.HIS1Δ, ura3Δ/URA3, his1Δ/his1Δ, arg4Δ/arg4Δ, iro1Δ/IRO1, MTLa/α	ySN250	this study
ySN1445	CZF1OE	FRT-FLP-SAT1-FRT-PTDH3-CZF1/czf1Δ::C.d.ARG4, leu2Δ::C.m.LEU2/leu2::C.d.HIS1Δ, ura3Δ/URA3, his1Δ/his1Δ, arg4Δ/arg4Δ, iro1Δ/IRO1, MTLa/α	ySN250	this study
ySN1522	AHR1OE	FRT-FLP-SAT1-FRT-PTDH3-AHR1/ahr1Δ::C.d.ARG4, leu2Δ::C.m.LEU2/leu2::C.d.HIS1Δ, ura3Δ/URA3, his1Δ/his1Δ, arg4Δ/arg4Δ, iro1Δ/IRO1, MTLa/α	ySN250	this study
ySN1525	AHR1OE	FRT-FLP-SAT1-FRT-PTDH3-AHR1/ahr1Δ::C.d.ARG4, leu2Δ::C.m.LEU2/leu2::C.d.HIS1Δ, ura3Δ/URA3, his1Δ/his1Δ, arg4Δ/arg4Δ, iro1Δ/IRO1, MTLa/α	ySN250	this study
ySN1126	efg1Δ/Δwor1Δ/Δ	efg1Δ::C.m.LEU2/efg1Δ::C.d.HIS1, wor1Δ::C.d.ARG4/wor1Δ::FRT-FLP-SAT1-FRT, leu2Δ/leu2Δ, ura3Δ/URA3, his1Δ/his1Δ, arg4Δ/arg4Δ, iro1Δ/IRO1, MTLa/α	ySN1011	this study
ySN1373	efg1Δ/Δczf1Δ/Δ	efg1Δ::C.m.LEU2/efg1Δ::C.d.HIS1, czf1Δ::C.d.ARG4/czf1Δ::FRT-FLP-SAT1-FRT, leu2Δ/leu2Δ, ura3Δ/URA3, his1Δ/his1Δ, arg4Δ/arg4Δ, iro1Δ/IRO1, MTLa/α	ySN1126	this study
ySN1341	wor3Δ/Δwor1Δ/Δ	wor3Δ::C.m.LEU2/wor3Δ::C.d.HIS1, wor1Δ::C.d.ARG4/wor1Δ::FRT-FLP-SAT1-FRT, leu2Δ/leu2Δ, ura3Δ/URA3, his1Δ/his1Δ, arg4Δ/arg4Δ, iro1Δ/IRO1, MTLa/α	ySN1111	this study
ySN1377	wor3Δ/Δczf1Δ/Δ	wor3Δ::C.m.LEU2/wor3Δ::C.d.HIS1, czf1Δ::C.d.ARG4/czf1Δ::FRT-FLP-SAT1-FRT, leu2Δ/leu2Δ, ura3Δ/URA3, his1Δ/his1Δ, arg4Δ/arg4Δ, iro1Δ/IRO1, MTLa/α	ySN1111	this study
ySN1340	wor2Δ/Δwor1Δ/Δ	wor2Δ::C.m.LEU2/wor2Δ::C.d.HIS1, wor1Δ::C.d.ARG4/wor1Δ::FRT-FLP-SAT1-FRT, leu2Δ/leu2Δ, ura3Δ/URA3, his1Δ/his1Δ, arg4Δ/arg4Δ, iro1Δ/IRO1, MTLa/α	ySN1142	this study
ySN1375	wor2Δ/Δczf1Δ/Δ	wor2Δ::C.m.LEU2/wor2Δ::C.d.HIS1, czf1Δ::C.d.ARG4/czf1Δ::FRT-FLP-SAT1-FRT, leu2Δ/leu2Δ, ura3Δ/URA3, his1Δ/his1Δ, arg4Δ/arg4Δ, iro1Δ/IRO1, MTLa/α	ySN1142	this study
ySN1245	wor3Δ/ΔWOR2OE	wor3Δ::C.m.LEU2/wor3Δ::C.d.HIS1, FRT-FLP-SAT1-FRT-PTDH3-WOR2/wor2Δ::C.d.ARG4, leu2Δ/leu2Δ, ura3Δ/URA3, his1Δ/his1Δ, arg4Δ/arg4Δ, iro1Δ/IRO1, MTLa/α	ySN1111	this study
ySN1656	WOR1OEWOR2OE	FRT-FLP-SAT1-FRT-PTDH3-WOR1/wor1Δ::C.m.LEU2, FRT-PTDH3-WOR2/wor2Δ::C.d.HIS1 leu2Δ/leu2Δ, ura3Δ/URA3, his1Δ/his1Δ, arg4Δ/arg4Δ, iro1Δ/IRO1, MTLa/α	ySN152	this study
ySN1657	WOR1OEWOR2OE	FRT-FLP-SAT1-FRT-PTDH3-WOR1/wor1Δ::C.m.LEU2, FRT-PTDH3-WOR2/wor2Δ::C.d.HIS1 leu2Δ/leu2Δ, ura3Δ/URA3, his1Δ/his1Δ, arg4Δ/arg4Δ, iro1Δ/IRO1, MTLa/α	ySN152	this study
ySN1147	czf1Δ/ΔWOR1OE	SAT1-PTDH3-WOR1/wor1Δ::C.d.ARG4, czf1Δ::C.m.LEU2/czf1Δ::C.d.HIS1, leu2Δ/leu2Δ, ura3Δ/URA3, his1Δ/his1Δ, arg4Δ/arg4Δ, iro1Δ/IRO1, MTLa/α	ySN1145	this study
ySN1468	czf1Δ/ΔGUT	SAT1-PTDH3-WOR1/wor1Δ::C.d.HIS1, czf1Δ::C.m.LEU2/czf1Δ::C.d.ARG4, leu2Δ/leu2Δ, ura3Δ/URA3, his1Δ/his1Δ, arg4Δ/arg4Δ, iro1Δ/IRO1, MTLa/α	ySN1465	this study
ySN1873	split C.d.ARG4::tn-C.d.HIS1	leu2Δ:: 5' UTR homology-split C.d.ARG4 3'-PiggyBac transposon LTR-C.d.HIS1-multiplex PE primer 2-PiggyBac transposon LTR-split C.d.ARG4 5'/leu2Δ, ura3Δ/URA3, his1Δ/his1Δ, arg4Δ/arg4Δ, iro1Δ/IRO1, MTLa/α	ySN152	this study
ySN1877	split C.d.ARG4::tn-C.d.HIS1, split C.d.ARG4::tn-C.m.LEU2	leu2Δ::split C.d.ARG4 3'-PiggyBac transposon LTR-C.d.HIS1-multiplex PE primer 2-PiggyBac transposon LTR-split C.d.ARG4 5'/leu2Δ::split C.d.ARG4 3'-PiggyBac transposon LTR-C.m.LEU2-multiplex PE primer 2-PiggyBac transposon LTR-split C.d.ARG4 5', ura3Δ/URA3, his1Δ/his1Δ, arg4Δ/arg4Δ, iro1Δ/IRO1, MTLa/α	ySN1873	this study
ySN1903	PBASEOE	leu2::tnV3/leu2::tnV4 TDH3/tdh3::P_TDH3-C.a.PBASE-FRT-FLP-SAT1-FRT		this study
ySN1933	WOR1-PBASE	leu2::tnV3/leu2::tnV4 WOR1-PBASE-FRT/WOR1 leu2Δ/leu2Δ, ura3Δ/URA3, his1Δ/his1Δ, arg4Δ/arg4Δ, iro1Δ/IRO1, MTLa/α	ySN1877	this study
ySN1943	EFG1-PBASE	leu2::tnV3/leu2::tnV4 EFG1-PBASE-FRT/EFG1 leu2Δ/leu2Δ, ura3Δ/URA3, his1Δ/his1Δ, arg4Δ/arg4Δ, iro1Δ/IRO1, MTLa/α	ySN1877	this study
ySN1941	CZF1-PBASE	leu2::tnV3/leu2::tnV4 CZF1-PBASE-FRT/CZF1 leu2Δ/leu2Δ, ura3Δ/URA3, his1Δ/his1Δ, arg4Δ/arg4Δ, iro1Δ/IRO1, MTLa/α	ySN1877	this study
C.d. ARG4 denotes Candida dubliniensis ARG4, C.d. HIS1 denotes Candida dubliniensis HIS1, and C.m.LEU2 denotes Candida maltosa LEU2.
