## Supplementary material for "Recording of DNA binding events during gut commensalism reveals the action of a repurposed *Candida albicans* regulatory network": Table S5

### Sheet: Sheet1
Plasmid	Insert	Use	Selectable Markers	Vector	Reference
pSFS2A	FRT-FLP-SAT1-FRT
pSN42	C.m.LEU2	Gene replacement with LEU2 marker	AmpR	Zero Blunt Topo	Noble et al. 2005
pSN52	C.d.HIS1	Gene replacement with HIS1 marker	AmpR	Zero Blunt Topo	Noble et al. 2005
pSN69	C.d.ARG4	Gene replacement with ARG4 marker	AmpR	Zero Blunt Topo	Noble et al. 2005
pSN209	PmeI-WOR1 5' UTR homology-SAT1-PTDH3-WOR1 ORF start homology-PmeI	Replacement of WOR1 promoter with (SAT1 gene and) TDH3 promoter	AmpR, ScURA3, NatR	pRS316	Pande et al. 2013
pSN377	PmeI-WOR1 5' UTR homology-FRT-FLP-SAT1-FRT-PTDH3-WOR1 ORF start homology-PmeI	Replacement of WOR1 promoter with (Flipper cassette and) TDH3 promoter	AmpR, ScURA3, NatR	pRS316	this study
pSN301	PmeI-WOR1 5' UTR homology-FRT-FLP-SAT1-FRT-WOR1 3' UTR homology-PmeI	Replacement of WOR1 ORF with FLP-SAT1 construct	AmpR, ScURA3, NatR	pRS316	this study
pSN314	PmeI-WOR2 5' UTR homology-FRT-FLP-SAT1-FRT-PTDH3-WOR2 ORF start homology-PmeI	Replacement of WOR2 promoter with (Flipper cassette and) TDH3 promoter	AmpR, ScURA3, NatR	pRS316	this study
pSN311	PmeI-WOR3 5' UTR homology-FRT-FLP-SAT1-FRT-PTDH3-WOR3 ORF start homology-PmeI	Replacement of WOR3 promoter with (Flipper cassette and) TDH3 promoter	AmpR, ScURA3, NatR	pRS316	this study
pSN360	PmeI-WOR4 5' UTR homology-FRT-FLP-SAT1-FRT-PTDH3-WOR4 ORF start homology-PmeI	Replacement of WOR4 promoter with (Flipper cassette and) TDH3 promoter	AmpR, ScURA3, NatR	pRS316	this study
pSN352	PmeI-CZF1 5' UTR homology-FRT-FLP-SAT1-FRT-PTDH3-CZF1 ORF start homology-PmeI	Replacement of CZF1 promoter with (Flipper cassette and) TDH3 promoter	AmpR, ScURA3, NatR	pRS316	this study
pSN329	PmeI-CZF1 5' UTR homology-FRT-FLP-SAT1-FRT-CZF1 3' UTR homology-PmeI	Replacement of CZF1 ORF with FLP-SAT1 construct	AmpR, ScURA3, NatR	pRS316	this study
pSN378	PmeI-AHR1 5' UTR homology-FRT-FLP-SAT1-FRT-PTDH3-AHR1 ORF start homology-PmeI	Replacement of AHR1 promoter with (Flipper cassette and) TDH3 promoter	AmpR, ScURA3, NatR	pRS316	this study
pSN445	PmeI-C.a.LEU2 5' UTR homology-split C.d.ARG4 3'-PiggyBac transposon LTR-C.d.HIS1-multiplex PE primer 2-PiggyBac transposon LTR-split C.d.ARG4 5'-C.a.LEU2 3' UTR homology-PmeI	Transposon integration into C.a.LEU2 locus	AmpR, ScURA3, NatR	pRS316	this study
pSN447	PmeI-C.a.LEU2 5' UTR homology-split C.d.ARG4 3'-PiggyBac transposon LTR-C.m.LEU2-multiplex PE primer 2-PiggyBac transposon LTR-split C.d.ARG4 5'-C.a.LEU2 3' UTR homology-PmeI	Transposon integration into C.a.LEU2 locus	AmpR, ScURA3, NatR	pRS316	this study
pSN427	PmeI-18 aa linker-PiggyBac transposase-STOP-FRT-FLP-SAT1-FRT-PmeI	Plasmid that can be used to create additional plasmids with gene homology for TF-PiggyBac transposase fusions	AmpR, ScURA3, NatR	pRS316	this study
pSN422	PmeI-TDH3 5' UTR homology-PiggyBac transposase-~300 bp TDH3 3' UTR-FRT-FLP-SAT1-FRT-TDH3 3' UTR homology-PmeI	Replacement of TDH3 ORF with PiggyBac transposase for overexpression	AmpR, ScURA3, NatR	pRS316	this study
pSN459	PmeI-WOR1 ORF end homology- 18 aa linker-PiggyBac transposase-STOP-FRT-FLP-SAT1-FRT-WOR1 3' UTR homology-PmeI	Fusion of PiggyBac transposase to WOR1 ORF	AmpR, ScURA3, NatR	pRS316	this study
pSN467	PmeI-EFG1 ORF end homology-18 aa linker-PiggyBac transposase-STOP-FRT-FLP-SAT1-FRT-EFG1 3' UTR homology-PmeI	Fusion of PiggyBac transposase to EFG1 ORF	AmpR, ScURA3, NatR	pRS316	this study
pSN465	PmeI-CZF1 ORF end homology-18 aa linker-PiggyBac transposase-STOP-FRT-FLP-SAT1-FRT-CZF1 3' UTR homology-PmeI	Fusion of PiggyBac transposase to CZF1 ORF	AmpR, ScURA3, NatR	pRS316	this study
