## Supplementary material for "Recording of DNA binding events during gut commensalism reveals the action of a repurposed *Candida albicans* regulatory network": Table S6

### Sheet: Sheet1
Primer name	General Purpose	Specific purpose	Sequence (5' to 3')
SNO263	Construction of C. albicans mutants - universal	C.d.ARG4 5' integration check primer reverse	TTCAACCTTTCAAACGATGC
SNO264	Construction of C. albicans mutants - universal	C.d.ARG4 3' integration check primer forward	TCGATACATTTGCGGTACAG
SNO265	Construction of C. albicans mutants - universal	C.m.LEU2 5' integration check primer reverse	CTGATTGGCTCTTTCTAGAC
SNO266	Construction of C. albicans mutants - universal	C.m.LEU2 3' integration check primer forward	GATCTCAAACCTCTTTCTTG
SNO267	Construction of C. albicans mutants - universal	C.d.HIS1 5' integration check primer reverse	AAACAGTTCACCTGGTACGG
SNO268	Construction of C. albicans mutants - universal	C.d.HIS1 3' integration check primer forward	agtatgcttgccatggtatc
SNO1128	Construction of C. albicans mutants - WOR1 ORF replacement	wor1 5' integration check primer forward	TTTTCTTTCCAAAACCCTGCC
SNO1129	Construction of C. albicans mutants - WOR1 ORF replacement	wor1 3' integration check primer reverse	TCCCTTCATGAATAGTTTCCC
SNO1187	Construction of C. albicans mutants - WOR1 promoter replacement with TDH3 promoter (pSN209)	WOR1 5' integration check primer forward	CCTATTGTTATTGCAGCAACAG
SNO1188	Construction of C. albicans mutants - WOR1 promoter replacement with TDH3 promoter (pSN209)	WOR1 5' integration check primer reverse	GTATTCTGGGCCTCCATGTC
SNO1185	Construction of C. albicans mutants - promoter replacement with TDH3 promoter - universal	WOR1 3' integration check primer forward	aacccttgaaattcccttca
SNO1186	Construction of C. albicans mutants - WOR1 promoter replacement with TDH3 promoter (pSN209)	WOR1 3' integration check primer reverse	GTGGTTACCATACCCACCAG
AHO301/SNO2289	Construction of C. albicans mutants - WOR1 promoter replacement with TDH3 promoter (pSN377)	WOR1 5' integration check primer reverse	GGAACTTCAGATCCACTAGTTCTAGAGC
SNO784	Construction of C. albicans mutants - WOR1 promoter replacement with TDH3 promoter (pSN377)	WOR1 5' integration check primer reverse after FLP-SAT1 excision	CTGATCCAAAAACCGCAACC
SNO1987	Construction of C. albicans mutants - WOR2 ORF replacement	wor2 5' integration check primer forward	CAACATTCATACATGTTGAG
SNO1988	Construction of C. albicans mutants - WOR2 ORF replacement	wor2 3' integration check primer reverse	GTTCTCAATACTGTATCCAC
SNO2386	Construction of C. albicans mutants - WOR2 promoter replacement with TDH3 promoter (pSN314)	WOR2 5' integration check primer forward	TGGGTTGGGTTCGTTGTCTA
SNO1762	Construction of C. albicans mutants - WOR2 promoter replacement with TDH3 promoter (pSN314)	WOR2 3' integration check primer reverse	AAGGGCTTTGTTTGCCTCTT
SNO1809	Construction of C. albicans mutants - WOR3 ORF replacement	wor3 5' integration check primer forward	TACAGAGATTTCCCCGTTGG
SNO1810	Construction of C. albicans mutants - WOR3 ORF replacement	wor3 3' integration check primer reverse	CCTATGCAAGGCTGTTGTCA
SNO1975	Construction of C. albicans mutants - WOR3 promoter replacement with TDH3 promoter (pSN311)	WOR3 5' integration check primer forward	GTGTTATGAGCATTTACCTTAGG
SNO2390	Construction of C. albicans mutants - WOR3 promoter replacement with TDH3 promoter (pSN311)	WOR3 3' integration check primer reverse	GTTGTCGTGGTGGTTGTTGT
SNO2555	Construction of C. albicans mutants - WOR4 ORF replacement	wor4 5' integration check primer forward	CTTCTGGGTATACCGGTTGG
SNO2556	Construction of C. albicans mutants - WOR4 ORF replacement	wor4 3' integration check primer reverse	TTTGGGACGATCTGATTGGT
SNO2567	Construction of C. albicans mutants - WOR4 promoter replacement with TDH3 promoter (pSN360)	WOR4 5' integration check primer forward	CCATCAAGGTCCCAGTTGAT
SNO2558	Construction of C. albicans mutants - WOR4 promoter replacement with TDH3 promoter (pSN360)	WOR4 3' integration check primer reverse	GAGGAGCGTACCCATACCAA
SNO2150	Construction of C. albicans mutants - CZF1 ORF replacement	czf1 5' integration check primer forward	TTTCTGGCTCAATCCTGTCAT
SNO2151	Construction of C. albicans mutants - CZF1 ORF replacement	czf1 3' integration check primer reverse	AATTTTTAGTTGTGAAAGGGGG
SNO2385	Construction of C. albicans mutants - CZF1 promoter replacement with TDH3 promoter (pSN352)	CZF1 5' integration check primer forward	TGTTTACCCAGACAACCCCT
SNO1510	Construction of C. albicans mutants - CZF1 promoter replacement with TDH3 promoter (pSN352)	CZF1 3' integration check primer reverse	CAGTACACCTTGGTCTTGTTTCAC
SNO2485	Construction of C. albicans mutants - AHR1 ORF replacement	ahr1 5' integration check primer forward	CAACCAACAAATCCCAA
SNO2486	Construction of C. albicans mutants - AHR1 ORF replacement	ahr1 3' integration check primer reverse	GCTAACATCTCTCCTAAGTA
SNO2419	Construction of C. albicans mutants - AHR1 promoter replacement with TDH3 promoter (pSN378)	AHR1 5' integration check primer forward	GCTATTTTCAAGGATTTG
SNO1962	Construction of C. albicans mutants - AHR1 promoter replacement with TDH3 promoter (pSN378)	AHR1 3' integration check primer reverse	ACCGGGTTCGGTTTAATTTC
SNO322	Commensal competition qPCR	qPCR for C.d.HIS1 integration reverse	TGAGCACCATAAGGACGTTC
SNO509	Commensal competition qPCR	qPCR for C.d.HIS1 integrated at C.a.LEU2 forward	GTTGTGATTTTGCTATTCCGGCGCT
ST5	Commensal competition qPCR	qPCR for signature tag 5	AGCGATAACACCTTCATGAG
ST6	Commensal competition qPCR	qPCR for signature tag 6	CTGGGGTCTTCATTTGTGTC
ST8	Commensal competition qPCR	qPCR for signature tag 8	TTTTGTGGAGCCTTTCATGA
ST15	Commensal competition qPCR	qPCR for signature tag 15	CGCAGGTGGGTGCATCAACA
ST18	Commensal competition qPCR	qPCR for signature tag 18	CCACATGCTCCTGCAACTGC
ST27	Commensal competition qPCR	qPCR for signature tag 27	ATCCAACCAACAGCAATACA
ST35	Commensal competition qPCR	qPCR for signature tag 35	AGCGACAGATTGGCCTGTCA
ST42	Commensal competition qPCR	qPCR for signature tag 42	ATTTTCACAAGCGTCGGTAA
ST45	Commensal competition qPCR	qPCR for signature tag 45	AAAGGTATGGTTTAGCTGAT
ST63	Commensal competition qPCR	qPCR for signature tag 63
ST67	Commensal competition qPCR	qPCR for signature tag 67
SNO1850	Commensal competition qPCR	qPCR for wor3::HIS1 junction	CATAGTATCCACCATTTTGTCC
SNO2980	Calling card custom read 1 PCR primer	Inverse PCR to amplify transposon-adjacent genomic DNA	AATGATACGGCGACCACCGAGATCTACACgcgtcaattttacgcagactatctttctaggg
SNO3189	Calling card custom read 1 sequencing primer		gcgtcaattttacgcagactatctttctagggttaa
	PBASE integration check primers

### Sheet: Sheet2
Colony PCR checks
wor1ko	oligo 1	ARG4	LEU2	HIS1		wor4ko	oligo 1	ARG4	LEU2	HIS1
5'	1128	263	265	267		5'	2555	263	265	267
3'	1129	264	266	268		3'	2556	264	266	268
ORF
WOR1-OE	oligo 1	oligo 2				WOR4-OE	oligo 1	oligo 2
5'	1187	1188				5'	2567	301 (FS)	784 (no FS)
start	1185	1186				start	1185	2558
wor2ko	oligo 1	ARG4	LEU2	HIS1		efg1ko	oligo 1	ARG4	LEU2	HIS1
5'	1987	263	265	267		5'	2555	263	265	267
3'	1988	264	266	268		3'	2556	264	266	268
WOR2-OE	oligo 1	oligo 2				WOR4-OE	oligo 1	oligo 2
5'	2386	301 (FS)	784 (no FS)			5'	2567	301 (FS)	784 (no FS)
start	1185	1762				start	1185	2558
wor3ko	oligo 1	ARG4	LEU2	HIS1
5'	1809	263	265	267
3'	1810	264	266	268
WOR3-OE	oligo 1	oligo 2
5'	1975	301 (FS)	784 (no FS)
start	1185	2390
czf1ko	oligo 1	ARG4	LEU2	HIS1
5'	2150	263	265	267
3'	2151	264	266	268
CZF1-OE	oligo 1	oligo 2
5'	2385	301 (FS)	784 (no FS)
start	1185	1510
ahr1ko	oligo 1	ARG4	LEU2	HIS1
5'	2485	263	265	267
3'	2486	264	266	268
AHR1-OE	oligo 1	oligo 2
5'	2419	301 (FS)	784 (no FS)
start	1185	1962
